# Spatiotemporal dynamics of adoptively transferred stem-like CD8^+^ T cells in the tumor microenvironment following vaccination

**DOI:** 10.64898/2026.05.12.724323

**Authors:** Dalton Hermans, Sloane C Fussell, Andrei Ramirez-Valdez, Sam Shepard, Remi Poulard, Sonia Zumalave, Benjamin Sievers, Christopher M Garliss, Vincent L Coble, Geoffrey M Lynn, Andrew S Ishizuka, Isidro Cortes-Ciriano, Robert A Seder

## Abstract

Adoptive cell therapy (ACT) of tumor-specific T cells can improve survival in a subset of cancer patients. Current ACT approaches may be limited by using highly differentiated T cells which can be inhibited by an immunosuppressive tumor microenvironment (TME). Here, we developed an approach to optimize ACT and used spatial transcriptomics to show how stem-like and effector CD8^+^ T cells differentially mediate tumor control following vaccination. Spatial transcriptomic profiling of the TME showed that ACT with stem-like T cells followed by intravenous vaccination prevented immune exclusion, increased infiltration of pro-inflammatory macrophages, and reprogrammed tumor cells to upregulate Type I and Type II IFN signaling and apoptotic gene programs. The protective transcriptomic signature of the TME in this ACT model contained overlapping biomarkers with patients who responded to ACT therapy. This approach demonstrates synergy between transferred stem-like T cells and intravenous vaccination to transcriptionally remodel the TME and enhance tumor control.
