## Supplementary Table 1 for "Spatiotemporal dynamics of adoptively transferred stem-like CD8^+^ T cells in the tumor microenvironment following vaccination"

### Sheet: Table_S1
Table S1. Overlapping and non-overlapping differentially expressed genes from TME comparisons, related to Venn diagram in Figure 7.								Legend: A: Tscm cells + Vax vs Teff cells + Vax B: Tscm cells + Vax vs Tscm cells C: Teff cells + Vax vs Tscm cells
A only	B only	C only	A and B	A and C	B and C	A and B and C
H2-Aa	Ube2l6	Ddit3	Gbp4	Col3a1	Cxcl9	Cxcl10
Igfbp4	Psmb8	mt-Co1	Ifit2	Fabp4	Xdh	Gbp5
Timp2	Irgm2	Ccn1	Iigp1	C1qa	Fn1	Ifi203
	H2-Eb1	Serpinf1	Irf8	Dab2	C1ra	Samhd1
	Mlkl	Atf5	Ifi204	Col1a2	Nupr1	Ifi211
	Axl	Ccn2	Ifi47	Col1a1	Atf3	Zbp1
	Psmb10	Bgn	Igtp		Cebpb	Ifit3
	Ifi35	Igfbp7	Irf1		Oas2	Phf11d
	Tapbp	Tmsb4x	Wars		Insig1	Oasl2
	Stat2	Fcer1g	Rsad2		mt-Nd4l	Dhx58
	Ifitm3	Tyrobp	Prph		Tmem106a	Gbp2
	Parp12	Pltp	Parp14		AA467197	Gbp6
	Tubb3	Ctsc	Lap3		Ly6a	Tgtp1
	Bst2	Fcgrt	Gbp7		Rrm2	Gbp3
	Parp9	Cfb	Apol6		Thbs1	Irf7
	Nampt		Cd274		Dkk3	Batf2
	Pmp22		Trafd1		Car6	Ifit3b
	Xaf1		Tap1		Tk1	Lyz2
	Cd47		Dtx3l		Ly6e
	Hmox1		Isg15		Birc5
	Tnfaip2		Rnf213		Acat2
	Lgals9		Nlrc5
	Parp10		Nod1
	Rtp4		Rnf19b
	Gclm		Gbp8
	Psme1		Tmem140
	Clic4		Herc6
	Oas1a		Zfp36
	Parp3		Usp18
	C4b		Ifi207
	Stxbp1		Ciita
	Plaat3		Psmb9
	Stom		Tap2
	Ifih1		H2-DMa
	H2-D1		Tapbpl
	Arhgdib		Rasa4
	Psme2b		Oas3
	Crem		Socs1
	Vwa5a		Rmdn3
	Hap1		Mndal
	Lmo4		Ifit1
	Flot2		Isg20
	Ralgds		Tgtp2
	Uba7		Ccl5
	Daxx		Il18bp
	Sh3bp2		Jam3
	Samd9l		Apol9a
	Ktn1		Il12rb1
	Ppa1		Casp12
	Nt5c3		Clec2d
	Nmi		Ifi44
	Rnf114		Casp4
	Snx10		Gzmb
	Eif4e3		Slc15a3
	Tatdn2		Sp140
	B2m		Apol10b
	Mras		Gbp9
	Pnpla2		Gzma
	Sbno2		Fcgr4
	Plod3		Slamf8
	Abhd16a		Ubd
	Mvp		Ly75
	Sp100		Pacsin1
	Ifnar2		Eef1akmt4
	Jun		Phf11b
	Rcn1		Osgin1
	H2-M3		Hcar1
	Irgm1		Nos2
	Znfx1		Trim12a
	Pml		Serpina3g
	Trim30a		Igfbp3
	Pdpn		Angptl2
	Pgs1		Adgrg1
	Enc1
	Gsdmd
	Trim21
	Idnk
	Stxbp5
	Acacb
	Casp7
	Trim12c
	Ss18l2
	H2-DMb1
	Parp11
	Pkdcc
	Stat1
	Naa25
	Atm
	Erap1
	Fosl2
	Tifa
	Junb
	Pros1
	Myd88
	Gas7
	Sipa1l1
	Ifi205
	Etv6
	Fstl3
	Cmpk2
	Trpv2
	Apobec3
	Bid
	Trim30d
	Fcgr2b
	Noc4l
	Tpmt
	Ripk2
	Noct
	Il17rc
	Jak2
	Mov10
	Tyr
	Srgn
	Tgm2
	Helz2
	Gjb2
	Carmil1
	Il13ra1
	Slc6a9
	Rnf135
	Jade2
	Notch1
	mt-Nd3
	Ggct
	Stx11
	Gadd45b
	Nudt16l1
	Serping1
	Plac8
	Slc7a5
	Zbtb5
	Cck
	Relb
	Wrn
	Btg1
	Ddx60
	Exoc3l4
	Irak2
	Ctso
	Nab2
	Fbxw17
	Serpinb9
	Trim34a
	Tgif1
	Bcl3
	Pim1
	Nfkbie
	Gadd45g
	Maff
	Tbkbp1
	Slfn2
	Il1rn
	Slc2a6
	Tor3a
	Csf1
	Lifr
	Slc25a22
	Bfsp2
	Rnf31
	Tmem229b
	Oas1g
	Map3k14
	Apobec1
	Arid5a
	Zfp945
	Cav2
	Plek
	Nfil3
	Eogt
	Rrm1
	Scd2
	Cdk15
	Mki67
	L3mbtl2
	Itga4
	Tom1l2
	Cdca3
	Rogdi
	Slc24a4
	Cdk1
	Lgals1
	Ahnak2
	Racgap1
	Hsd11b1
	Etfrf1
	Kcnj13
	Cavin2
	Lmnb1
	Ano3
	Adssl1
	Cfap54
	Incenp
	Sgcg
	Mad2l1
	Pbk
	Ccna2
	Slc25a10
	Rad51
	Osbpl6
	Kif15
	Prickle1
	Cep135
	Cdc20
	Haus4
	Kif11
	Gmnn
	Atp5a1
	Spc25
	Nuf2
	Padi2
	Syne1
	Dnm1
	Hmgn1
	Tmem191c
	Sgsh
	Slc18b1
	Rnaseh2c
	Kif20a
	Arhgap11a
	Shc4
