## Supplementary Table 2 for "Spatiotemporal dynamics of adoptively transferred stem-like CD8^+^ T cells in the tumor microenvironment following vaccination"

### Sheet: Table_S2
Table S2a. huDEGs matched with DEGs present in Lowery et al., 2025, related to Figure 7. Positively concordant, negatively concordant, discordant							Table S2b. Upregulated and downregulated DEGs present in TCGA mRNA expression data, related to Figure 7.
Symbol	log2FC_human	log2FC_mouse	Annotation				Upregulated huDEGs	Downregulated huDEGs
GZMA	1.76056	4.04758	Cytotoxicity				CXCL10	INSIG1
CXCL10	1.97097	3.39684	Chemokine				GBP6	TYR
GBP5	3.0248	2.98651	IFN response				GBP2	GJB2
IRF7	1.22883	2.57113	IFN response				ZBP1	NUDT16L1
DHX58	1.40732	2.54121	IFN response				GBP5	SLC7A5
IFIT3	1.66728	2.50716	IFN response				IFIT3	CCK
SOCS1	1.60606	2.47612	Immune regulation				SAMHD1	RRM2
SLAMF8	2.06577	2.4731	Immune regulation				IRF8	BFSP2
GBP4	1.61706	2.45563	IFN response				IFIT2	CA6
CD274	1.22742	2.2323	Immune regulation				IRF1	CAV2
XDH	-1.62969	2.16849					IFI16	TK1
CCL5	2.48042	2.08361	Chemokine				ISG15	RRM1
C1R	1.09418	2.08361	Extracellular matrix				WARS	CDK15
SLC15A3	1.62712	2.05713	Metabolism				RSAD2	MKI67
IFIT1B	1.35988	2.04213	IFN response				GBP7	L3MBTL2
TAPBPL	-1.47839	1.95415					LAP3	ITGA4
ZFP36	1.04337	1.94057	Inflammatory response				PSMB9	TOM1L2
ATF3	1.00776	1.93178	Inflammatory response				TAP1	CDCA3
RASA4	-2.68049	1.78857					UBE2L6	ROGDI
C15orf48	-1.37094	1.73125					PHF11	SLC24A4
TUBB3	-1.20733	1.71561					PARP14	CDK1
PSMB9	1.98385	1.70314	Antigen presentaiton				CD274	ANGPTL2
APOBEC3B	-1.28011	1.69839					XDH	LGALS1
IL18BP	1.05556	1.67836	Immune regulation				NLRC5	AHNAK2
TRIM5	1.04289	1.66801	IFN response				PSMB8	RACGAP1
HLA-DMA	-1.54504	1.63196					TAP2	HSD11B1
SLC2A6	1.64975	1.63154	Metabolism				IRGM	KCNJ13
NUPR1	1.2144	1.56943	Inflammatory response				RNF213	LMNB1
MRAS	1.11471	1.5648	Signal transduction				HLA-DRB5	ANO3
THBS1	1.36116	1.54688	Extracellular matrix				PRPH	ADSSL1
AXL	1.81504	1.53065	Signal transduction				HERC6	BIRC5
HLA-G	2.20395	1.49115	Antigen presentaiton				TMEM140	INCENP
GADD45B	1.83065	1.46185	Inflammatory response				DTX3L	ACAT2
SERPINB9	1.21351	1.4105	Cytotoxicity				TRAFD1	SGCG
JUNB	1.44512	1.39546	Inflammatory response				MLKL	MAD2L1
SAMD9L	2.86309	1.39277	IFN response				AXL	PBK
CREM	1.12041	1.38674	Inflammatory response				PSMB10	CCNA2
CSF1	1.96947	1.34796	Chemokine				GBP4	IGFBP3
TGIF1	-1.12177	1.34624					IFI35	SLC25A10
GAS7	1.66317	1.34152	Intracellular trafficking and motility				TAPBP	RAD51
SNX10	2.49194	1.33553	Intracellular trafficking and motility				STAT2	OSBPL6
ENC1	1.01587	1.31079	Intracellular trafficking and motility				NOD1	KIF15
C4B	-2.55263	1.26571					IFITM3	LYZ
SBNO2	1.51479	1.22818	Inflammatory response				PARP12	PRICKLE1
TBKBP1	1.60962	1.22787	IFN response				DHX58	CEP135
DKK3	1.14711	1.21098	Extracellular matrix				TUBB3	CDC20
PLEK	1.71441	1.21014	Intracellular trafficking and motility				RNF19B	HAUS4
APOBEC1	-1.30951	1.19997					ZFP36	KIF11
TRPV2	1.36608	1.17089	Intracellular trafficking and motility				IRF7	GMNN
PDPN	2.12907	1.11962	Intracellular trafficking and motility				TAPBPL	ATP5A1
STX11	1.73812	1.1161	Cytotoxicity				PARP9	SPC25
FN1	1.49889	1.08603	Extracellular matrix				USP18	NUF2
JAK2	1.18964	1.07982	Signal transduction				APOL6	PADI2
HLA-DMB	1.85849	1.07604	Antigen presentaiton				NAMPT	SYNE1
NFIL3	1.02625	1.03218	Inflammatory response				PMP22	DNM1
NT5C3A	-1.25374	1.00465					RASA4	HMGN1
SYNE1	1.36613	-1.02016					XAF1	SGSH
KCNJ13	-1.01893	-1.02032	Ion transport				CD47	RNASEH2C
RNASEH2C	-1.12146	-1.03075	DNA repair and cell cycle				HMOX1	KIF20A
CDK15	1.47374	-1.04097					TNFAIP2	ARHGAP11A
HSD11B1	1.3803	-1.06685					CIITA	SHC4
RAD51	-1.3674	-1.13979	DNA repair and cell cycle				LGALS9B
HMGN1	-1.68793	-1.20499	DNA repair and cell cycle				IFIT1B
RRM2	-1.13419	-1.21909	DNA repair and cell cycle				PARP10
PRICKLE1	1.83451	-1.23921					RTP4
LGALS1	1.46252	-1.25393					GCLM
MKI67	-1.20928	-1.26124	DNA repair and cell cycle				PSME1
PBK	-1.14212	-1.37604	DNA repair and cell cycle				CLIC4
CA6	-1.3148	-1.55363	Metabolism				OAS1
ANGPTL2	2.04718	-1.55453					HLA-DMA
ITGA4	1.48867	-1.6282					SOCS1
							PARP3
							C4A
							STXBP1
							ISG20
							FN1
							C1R
							BATF2
							STOM
							OAS3
							IFIH1
							HLA-A
							ARHGDIB
							CCL5
							CREM
							VWA5A
							HAP1
							LMO4
							FLOT2
							RALGDS
							UBA7
							DAXX
							SH3BP2
							NUPR1
							SAMD9L
							PPA1
							ATF3
							NMI
							RNF114
							SNX10
							EIF4E3
							TATDN2
							B2M
							MRAS
							IL18BP
							PNPLA2
							SBNO2
							PLOD3
							MVP
							IFNAR2
							JUN
							RCN1
							HLA-G
							IL12RB1
							ZNFX1
							JAM3
							CEBPB
							PML
							PDPN
							PGS1
							ENC1
							GSDMD
							IFI44
							OAS2
							CASP4
							TRIM21
							GZMA
							STXBP5
							ACACB
							CASP7
							TRIM5
							HLA-DMB
							SLC15A3
							PARP11
							PKDCC
							SP140
							STAT1
							NAA25
							ATM
							ERAP1
							FOSL2
							TIFA
							JUNB
							PROS1
							MYD88
							GAS7
							SIPA1L1
							ETV6
							FSTL3
							CMPK2
							TRPV2
							TMEM106A
							APOBEC3B
							C15orf48
							BID
							FCGR3A
							FCGR3B
							LY75
							FCGR2B
							NOC4L
							TPMT
							RIPK2
							IL17RC
							JAK2
							MOV10
							TGM2
							IL13RA1
							SLC6A9
							RNF135
							NOTCH1
							SLAMF8
							GGCT
							STX11
							GADD45B
							UBD
							SERPING1
							PLAC8
							ZBTB5
							PACSIN1
							RELB
							WRN
							BTG1
							NOS2
							DDX60
							IRAK2
							THBS1
							CTSO
							NAB2
							SERPINB9
							TRIM6-TRIM34
							OSGIN1
							TGIF1
							BCL3
							PIM1
							NFKBIE
							GADD45G
							MAFF
							TBKBP1
							IL1RN
							SLC2A6
							TOR3A
							CSF1
							LIFR
							SLC25A22
							RNF31
							TMEM229B
							DKK3
							MAP3K14
							APOBEC1
							ARID5A
							PLEK
							NFIL3
							LY6E
